# ATF4 and EcR interact to mediate both transcriptional activation and repression in the *Drosophila* fat body

**DOI:** 10.64898/2026.03.10.710866

**Authors:** Manuel H. Michaca, Lydia Grmai, Deepika Vasudevan

**Author notes:** To whom correspondence must be addressed.

## Abstract

Cells with high secretory and metabolic loads such as adipocytes and hepatocytes rely on constitutive activation of stress response pathways for their homeostatic function and to cope with exogenous stressors such as nutrient deprivation or excess lipids. The evolutionarily conserved stress response factor, Activating Transcription Factor 4 (ATF4), is known to be required for both homeostatic function and exogenous burden in these tissues. However, the molecular mechanism by which ATF4 specifies distinct transcriptional targets under homeostasis versus stress conditions remains an open question. Here, we use the *Drosophila* larval fat tissue as a model to establish that ATF4 interacts with the steroid hormone receptor Ecdysone Receptor (EcR) to transcriptionally activate and repress genes involved in lipid metabolism. Our data show that EcR and its ligand, 20-hydroxyecdysone, are required for transcription activation of the *bona fide* ATF4 target *4E-BP* in the fat body. We also find that ATF4 and EcR co-repress transcription of the triglyceride lipase *brummer* (*bmm*). In Förster resonance energy transfer (FRET) experiments, we find that ATF4 interacts with EcR and does so by competing with the canonical EcR-binding partner, Ultraspiracle (Usp). Using a genetic model of nutrient deprivation, we find that while EcR is required for homeostatic signaling, it is dispensable for the elevated ATF4 signaling associated with nutrient deprivation as measured by induction of *4E-BP*. Together, these data provide a mechanistic starting point for understanding how changes in interaction partner allows ATF4 to engage in context-specific transcriptional programs in metabolic tissues.
