## Supplemental Table 3 for "ATF4 and EcR interact to mediate both transcriptional activation and repression in the *Drosophila* fat body"

### Sheet: 4E-BPintron-EcR-FIMA
>4E-BPintron
GTAAGTTTCGAAAATTGGAAGCTGAGACTACATCGAGTATTATTAAGTTCCTTCCGGAAAGTGGAGTGATTTTCTTATCATTAGATATGATATCAAGATGAAATTAATCAACATATTTCGAAAACATAAACAAGTATACCGTTTCTTTCCTTTGCTCAAACAACAAACAAGCTTTTGTTTGAGTTGTGATACATTATTTTTGTAAAACTCACTCACCATTTTTTGGCTGATGAAACTGGGCCATCTCGCCGAGTCAGTCAGTTGGAAGATAATCCCGAGCACATGTTCCACAGTTCGTGACTCAGAGTAGCGCGGCAAAGAAGCGTTTACTCAGCTGGCTTATCAGTGGGGAACTTTGAATACCTTTCTGATGCAACGCAGACCACCTTGACTAATAAA…
motif_id	motif_alt_id	start	stop	strand	score	p-value	q-value	matched_sequence
MA2223.1	EcR	276	283	+	-4.77049	0.00249	1	gagcacat
MA2223.1	EcR	44	51	+	-16.6885	0.00837	1	aagttcct
MA2223.1	EcR	86	93	-	-16.6885	0.00837	1	GATATCAT
MA2223.1	EcR	358	365	-	-16.7869	0.00919	1	AAGGTATT
MA2223.1	EcR	381	388	-	-16.7869	0.00919	1	AAGGTGGT
MA2223.1	EcR	97	104	-	-16.9672	0.00963	1	AATTTCAT
MA2223.1	EcR	265	272	+	-16.9672	0.00963	1	aagataat

### Sheet: 4E-BPintron-crc-FIMA
>4E-BPintron
GTAAGTTTCGAAAATTGGAAGCTGAGACTACATCGAGTATTATTAAGTTCCTTCCGGAAAGTGGAGTGATTTTCTTATCATTAGATATGATATCAAGATGAAATTAATCAACATATTTCGAAAACATAAACAAGTATACCGTTTCTTTCCTTTGCTCAAACAACAAACAAGCTTTTGTTTGAGTTGTGATACATTATTTTTGTAAAACTCACTCACCATTTTTTGGCTGATGAAACTGGGCCATCTCGCCGAGTCAGTCAGTTGGAAGATAATCCCGAGCACATGTTCCACAGTTCGTGACTCAGAGTAGCGCGGCAAAGAAGCGTTTACTCAGCTGGCTTATCAGTGGGGAACTTTGAATACCTTTCTGATGCAACGCAGACCACCTTGACTAATAAA…
motif_id	motif_alt_id	start	stop	strand	score	p-value	q-value	matched_sequence
MA2208.1	crc	366	376	+	11.7049	4.69e-05	0.0371	TCTGATGCAAC
MA2208.1	crc	225	235	+	-0.0491803	0.000296	0.117	GCTGATGAAAC
MA2208.1	crc	184	194	+	-16.6066	0.00569	1	tgtgatacatt
MA2208.1	crc	93	103	+	-16.7705	0.00598	1	caagatgaaat
MA2208.1	crc	79	89	-	-17.7049	0.00771	1	TCATATCTAAT
MA2208.1	crc	114	124	-	-17.7377	0.00777	1	GTTTTCGAAAT
MA2208.1	crc	187	197	-	-18.7541	0.00997	1	AATAATGTATC

### Sheet: bmm1p-EcR-FIMA
>bmm1p-enhancer
gtaagtctcttcccacttgcttacatgggtgggtctagagagggaagctttcggaatcattaagatctgccaactatatgatagcgattctccaaggcgaaacaaaaataaattttttattttgctttgcataaatcttaatttgttaagtttcttgtttcttttcacactccgcgtctgaacttggcctttgcacaatgttttctgcttgggaaaacccctgtgaatattttctgcacccctctggtgttttctctactgctctcccctcttcgtgcagaatgcacacacacgaacacactcacacttgcgttcgcaaaacagctgagtgcaaaagcaaccacactgggcagttcagtgactctgtgagtgggagtgagaaagagagcgagtgggagt…
motif_id	motif_alt_id	start	stop	strand	score	p-value	q-value	matched_sequence
MA2223.1	EcR	6542	6549	-	10.6721	0.000119	0.833	AGGGTCAA
MA2223.1	EcR	5444	5451	+	10.1148	0.000151	0.833	aagctcat
MA2223.1	EcR	423	430	+	6.96721	0.000237	0.833	aggctcaa
MA2223.1	EcR	1120	1127	+	-0.836066	0.00035	0.833	gcggtcat
MA2223.1	EcR	5069	5076	+	-0.836066	0.00035	0.833	gcggtcat
MA2223.1	EcR	6740	6747	+	-1.34426	0.000724	0.833	gatgtcat
MA2223.1	EcR	6748	6755	-	-1.34426	0.000724	0.833	GATGTCAT
MA2223.1	EcR	3752	3759	+	-1.52459	0.000767	0.833	aagatcat
MA2223.1	EcR	6165	6172	+	-1.52459	0.000767	0.833	aagttcat
MA2223.1	EcR	955	962	+	-1.62295	0.00089	0.833	aaagtcat
MA2223.1	EcR	4004	4011	+	-1.62295	0.00089	0.833	aaggtgat
MA2223.1	EcR	5685	5692	+	-1.62295	0.00089	0.833	aatgtcat
MA2223.1	EcR	5945	5952	-	-1.62295	0.00089	0.833	AAGGTTAT
MA2223.1	EcR	6213	6220	-	-1.96721	0.00103	0.833	ATGGTCAA
MA2223.1	EcR	184	191	-	-2.19672	0.00126	0.833	AAGGCCAA
MA2223.1	EcR	490	497	+	-2.19672	0.00126	0.833	gaagtcaa
MA2223.1	EcR	1056	1063	+	-2.19672	0.00126	0.833	aaggtcga
MA2223.1	EcR	1720	1727	-	-2.19672	0.00126	0.833	GATGTCAA
MA2223.1	EcR	6837	6844	+	-2.37705	0.0013	0.833	aagttcaa
MA2223.1	EcR	1540	1547	-	-2.47541	0.00142	0.833	AAAGTCAA
MA2223.1	EcR	3022	3029	-	-2.47541	0.00142	0.833	AAGGTAAA
MA2223.1	EcR	4632	4639	-	-2.47541	0.00142	0.833	AAAGTCAA
MA2223.1	EcR	6849	6856	+	-2.47541	0.00142	0.833	aatgtcaa
MA2223.1	EcR	4642	4649	+	-2.72131	0.00147	0.833	ggggtcag
MA2223.1	EcR	1506	1513	-	-3.63934	0.00178	0.862	GGGGTGAT
MA2223.1	EcR	1954	1961	+	-3.63934	0.00178	0.862	agggccat
MA2223.1	EcR	2456	2463	-	-3.63934	0.00178	0.862	AGGGCCAT
MA2223.1	EcR	3050	3057	+	-3.63934	0.00178	0.862	ggagtcat
MA2223.1	EcR	1394	1401	+	-3.91803	0.00191	0.896	agggtaat
MA2223.1	EcR	6421	6428	+	-4.21311	0.00203	0.904	ggggtcga
MA2223.1	EcR	1817	1824	-	-4.39344	0.00206	0.904	GGGATCAA
MA2223.1	EcR	2658	2665	-	-4.4918	0.00225	0.956	AGGGGCAA
MA2223.1	EcR	3216	3223	+	-4.77049	0.00249	0.969	gagctctt
MA2223.1	EcR	6349	6356	-	-4.90164	0.00256	0.969	CAGCTCAA
MA2223.1	EcR	6655	6662	-	-5.04918	0.00275	0.969	GAGCTTAT
MA2223.1	EcR	460	467	-	-5.32787	0.00288	0.969	AAGCTTAT
MA2223.1	EcR	789	796	-	-5.32787	0.00288	0.969	AATCTCAT
MA2223.1	EcR	3421	3428	-	-5.32787	0.00288	0.969	AAGCTGAT
MA2223.1	EcR	1308	1315	+	-5.62295	0.00298	0.969	gagcacaa
MA2223.1	EcR	3214	3221	-	-5.62295	0.00298	0.969	GAGCTCGA
MA2223.1	EcR	1526	1533	+	-5.67213	0.00301	0.969	atgctcaa
MA2223.1	EcR	1289	1296	+	-5.90164	0.00321	0.969	gaactcaa
MA2223.1	EcR	6351	6358	+	-5.90164	0.00321	0.969	gagctgaa
MA2223.1	EcR	6657	6664	+	-5.90164	0.00321	0.969	aagctcga
MA2223.1	EcR	6884	6891	-	-5.90164	0.00321	0.969	AAGCACAA
MA2223.1	EcR	2922	2929	+	-6.18033	0.00333	0.984	aatctcaa
MA2223.1	EcR	567	574	+	-7.06557	0.00346	1	gggctcgt
MA2223.1	EcR	6052	6059	+	-7.34426	0.00365	1	aggcacat
MA2223.1	EcR	4809	4816	-	-7.91803	0.00382	1	GGGCTCGA
MA2223.1	EcR	1517	1524	+	-8.19672	0.00398	1	gggcttaa
MA2223.1	EcR	5198	5205	+	-8.47541	0.00408	1	aggctaaa
MA2223.1	EcR	3936	3943	-	-14.8689	0.00413	1	TAGGTCAC
MA2223.1	EcR	1008	1015	-	-15.3607	0.00423	1	GCGGTCAG
MA2223.1	EcR	2209	2216	+	-15.5082	0.00441	1	cagggcat
MA2223.1	EcR	4252	4259	-	-15.5082	0.00441	1	CAGGCCAT
MA2223.1	EcR	5864	5871	-	-15.5082	0.00441	1	CAGGCCAT
MA2223.1	EcR	5502	5509	+	-15.5902	0.00453	1	gagggcag
MA2223.1	EcR	3461	3468	-	-15.7705	0.00473	1	GAGATCAC
MA2223.1	EcR	6475	6482	+	-15.7869	0.00495	1	tacgtcat
MA2223.1	EcR	887	894	-	-15.8689	0.00527	1	AAGGCCAG
MA2223.1	EcR	1710	1717	+	-15.8689	0.00527	1	aaggccac
MA2223.1	EcR	2884	2891	-	-15.8689	0.00527	1	AAGGTCGG
MA2223.1	EcR	6268	6275	-	-15.8689	0.00527	1	GAAGTCAG
MA2223.1	EcR	1560	1567	+	-16	0.00541	1	gtggacat
MA2223.1	EcR	6576	6583	+	-16	0.00541	1	gcgggcat
MA2223.1	EcR	178	185	-	-16.0492	0.00548	1	AAGTTCAG
MA2223.1	EcR	1811	1818	-	-16.0492	0.00548	1	AAGATCAG
MA2223.1	EcR	4018	4025	-	-16.0492	0.00548	1	AAGTTCAC
MA2223.1	EcR	1388	1395	-	-16.1311	0.00554	1	CTGGTCAA
MA2223.1	EcR	1318	1325	+	-16.1475	0.00574	1	aatgtcag
MA2223.1	EcR	1422	1429	+	-16.1475	0.00574	1	aacgtcag
MA2223.1	EcR	4325	4332	-	-16.2295	0.00591	1	GAGGACTT
MA2223.1	EcR	2442	2449	-	-16.2787	0.00627	1	GTCGTCAT
MA2223.1	EcR	2562	2569	-	-16.2787	0.00627	1	GTCGTCAT
MA2223.1	EcR	3139	3146	+	-16.2787	0.00627	1	atggtcgt
MA2223.1	EcR	5014	5021	+	-16.2787	0.00627	1	gcggttat
MA2223.1	EcR	6088	6095	+	-16.4098	0.00663	1	gagagcat
MA2223.1	EcR	6196	6203	+	-16.4098	0.00663	1	gagaacat
MA2223.1	EcR	1500	1507	+	-16.459	0.00671	1	atgatcat
MA2223.1	EcR	1500	1507	-	-16.459	0.00671	1	ATGATCAT
MA2223.1	EcR	2820	2827	+	-16.459	0.00671	1	acgatcat
MA2223.1	EcR	5917	5924	-	-16.459	0.00671	1	ATGTTCAT
MA2223.1	EcR	2405	2412	-	-16.5082	0.00736	1	GAGGTGTT
MA2223.1	EcR	3464	3471	-	-16.5082	0.00736	1	GAGGAGAT
MA2223.1	EcR	4390	4397	+	-16.5082	0.00736	1	gaagtctt
MA2223.1	EcR	6610	6617	+	-16.5082	0.00736	1	gaggagat
MA2223.1	EcR	1935	1942	-	-16.541	0.00744	1	TAGATCAA
MA2223.1	EcR	3560	3567	-	-16.5574	0.00767	1	ACTGTCAT
MA2223.1	EcR	1273	1280	+	-16.6393	0.00789	1	catgtcaa
MA2223.1	EcR	3303	3310	-	-16.6393	0.00789	1	TACGTCAA
MA2223.1	EcR	5007	5014	-	-16.6393	0.00789	1	CAAGTCAA
MA2223.1	EcR	5882	5889	+	-16.6393	0.00789	1	tacgtcaa
MA2223.1	EcR	1212	1219	-	-16.6885	0.00837	1	AAGTCCAT
MA2223.1	EcR	1490	1497	+	-16.6885	0.00837	1	gagatgat
MA2223.1	EcR	1722	1729	+	-16.6885	0.00837	1	gacatcat
MA2223.1	EcR	1836	1843	+	-16.6885	0.00837	1	aagttcgt
MA2223.1	EcR	2113	2120	+	-16.6885	0.00837	1	aagttcgt
MA2223.1	EcR	3127	3134	-	-16.6885	0.00837	1	AAGTCCAT
MA2223.1	EcR	3915	3922	+	-16.6885	0.00837	1	gaattcat
MA2223.1	EcR	4113	4120	+	-16.6885	0.00837	1	gagtttat
MA2223.1	EcR	4190	4197	-	-16.6885	0.00837	1	AAGTTCGT
MA2223.1	EcR	5380	5387	+	-16.6885	0.00837	1	gagttgat
MA2223.1	EcR	5911	5918	+	-16.6885	0.00837	1	gaattcat
MA2223.1	EcR	5909	5916	-	-16.6885	0.00837	1	GAATTCAT
MA2223.1	EcR	6695	6702	-	-16.6885	0.00837	1	AAGATCGT
MA2223.1	EcR	6750	6757	+	-16.6885	0.00837	1	gacatcat
MA2223.1	EcR	6777	6784	+	-16.6885	0.00837	1	gagttaat
MA2223.1	EcR	610	617	-	-16.7869	0.00919	1	AAGGTTTT
MA2223.1	EcR	961	968	-	-16.7869	0.00919	1	AAGGATAT
MA2223.1	EcR	972	979	-	-16.7869	0.00919	1	AAGGTTGT
MA2223.1	EcR	1420	1427	-	-16.7869	0.00919	1	GACGTTAT
MA2223.1	EcR	2077	2084	-	-16.7869	0.00919	1	AACGTCTT
MA2223.1	EcR	3863	3870	+	-16.7869	0.00919	1	aaggaaat
MA2223.1	EcR	3921	3928	-	-16.7869	0.00919	1	AATGCCAT
MA2223.1	EcR	4100	4107	+	-16.7869	0.00919	1	aatggcat
MA2223.1	EcR	4101	4108	-	-16.7869	0.00919	1	AATGCCAT
MA2223.1	EcR	6670	6677	+	-16.7869	0.00919	1	aagggtat
MA2223.1	EcR	932	939	+	-16.9672	0.00963	1	aagttaat
MA2223.1	EcR	4070	4077	-	-16.9672	0.00963	1	AATTTCAT
MA2223.1	EcR	3237	3244	-	-17.0328	0.0097	1	GCGATCAA
MA2223.1	EcR	5679	5686	+	-17.0328	0.0097	1	gtgttcaa
MA2223.1	EcR	4438	4445	-	-17.0656	0.00991	1	AAAGTAAT
MA2223.1	EcR	5029	5036	-	-17.0656	0.00991	1	AATGTTAT
MA2223.1	EcR	5090	5097	-	-17.0656	0.00991	1	AAAGTAAT
MA2223.1	EcR	5268	5275	-	-17.0656	0.00991	1	AATGTAAT
MA2223.1	EcR	5515	5522	+	-17.0656	0.00991	1	aacgtgat

### Sheet: bmm1p-crc-FIMA
>bmm1p-enhancer
gtaagtctcttcccacttgcttacatgggtgggtctagagagggaagctttcggaatcattaagatctgccaactatatgatagcgattctccaaggcgaaacaaaaataaattttttattttgctttgcataaatcttaatttgttaagtttcttgtttcttttcacactccgcgtctgaacttggcctttgcacaatgttttctgcttgggaaaacccctgtgaatattttctgcacccctctggtgttttctctactgctctcccctcttcgtgcagaatgcacacacacgaacacactcacacttgcgttcgcaaaacagctgagtgcaaaagcaaccacactgggcagttcagtgactctgtgagtgggagtgagaaagagagcgagtgggagt…
motif_id	motif_alt_id	start	stop	strand	score	p-value	q-value	matched_sequence
MA2208.1	crc	5119	5129	-	8.65574	0.00011	0.533	TATTATGCAAC
MA2208.1	crc	3541	3551	-	6.18033	0.000149	0.533	AGTTTTGTAAG
MA2208.1	crc	1420	1430	-	2.31148	0.000179	0.533	GCTGACGTTAT
MA2208.1	crc	5792	5802	+	0.42623	0.00025	0.533	tgtgacataat
MA2208.1	crc	2228	2238	-	0.360656	0.000253	0.533	GATAACGCAAT
MA2208.1	crc	6553	6563	+	0.0819672	0.000285	0.533	gatgacacaat
MA2208.1	crc	939	949	-	-0.196721	0.000315	0.533	TCTGACGCAAA
MA2208.1	crc	3114	3124	+	-0.196721	0.000315	0.533	gcttacgtagt
MA2208.1	crc	3289	3299	+	-1.16393	0.000453	0.586	tgtgatgcatt
MA2208.1	crc	4136	4146	-	-1.47541	0.000509	0.586	GATTATTTAAT
MA2208.1	crc	4034	4044	-	-1.57377	0.000524	0.586	ATTTACGTAAT
MA2208.1	crc	5833	5843	+	-1.60656	0.000537	0.586	gcttacgctat
MA2208.1	crc	6561	6571	+	-1.7377	0.000564	0.586	aatgacgcaaa
MA2208.1	crc	6748	6758	-	-2	0.000618	0.596	CATGATGTCAT
MA2208.1	crc	6315	6325	+	-2.40984	0.00073	0.649	tattatgaaat
MA2208.1	crc	6473	6483	-	-2.55738	0.000768	0.649	AATGACGTACG
MA2208.1	crc	4033	4043	+	-2.83607	0.000838	0.666	aattacgtaaa
MA2208.1	crc	47	57	+	-3.80328	0.00114	0.715	gctttcggaat
MA2208.1	crc	3334	3344	-	-4.03279	0.00122	0.715	TGTGTTCTAAT
MA2208.1	crc	3115	3125	-	-4.06557	0.00123	0.715	TACTACGTAAG
MA2208.1	crc	3993	4003	-	-4.32787	0.00131	0.715	GACTATGCAAG
MA2208.1	crc	6823	6833	+	-4.65574	0.00141	0.715	gcctttgtaat
MA2208.1	crc	780	790	+	-4.67213	0.00142	0.715	acttatgctat
MA2208.1	crc	615	625	-	-4.68852	0.00142	0.715	GTTTTCGTAAG
MA2208.1	crc	2143	2153	-	-4.70492	0.00144	0.715	TGTGTCGCACT
MA2208.1	crc	2969	2979	+	-4.98361	0.00152	0.715	acttatgtatg
MA2208.1	crc	505	515	-	-5.13115	0.00157	0.715	AATTATGAAAG
MA2208.1	crc	4052	4062	-	-5.57377	0.00171	0.715	AATGTTTTAAT
MA2208.1	crc	6109	6119	+	-5.88525	0.00181	0.715	ggtttcacaat
MA2208.1	crc	5165	5175	-	-6.04918	0.00187	0.715	TACTACGCAAC
MA2208.1	crc	328	338	-	-6.06557	0.00188	0.715	GCTTTTGCACT
MA2208.1	crc	504	514	+	-6.08197	0.00188	0.715	tctttcataat
MA2208.1	crc	2198	2208	+	-6.09836	0.00189	0.715	aactatgtaac
MA2208.1	crc	5793	5803	-	-6.09836	0.00189	0.715	AATTATGTCAC
MA2208.1	crc	1204	1214	-	-6.22951	0.00192	0.715	CATTATGTATG
MA2208.1	crc	5725	5735	+	-6.2623	0.00193	0.715	cgttatgtgac
MA2208.1	crc	6316	6326	-	-6.62295	0.00204	0.715	TATTTCATAAT
MA2208.1	crc	659	669	+	-6.7541	0.00208	0.715	acttttgtaaa
MA2208.1	crc	4317	4327	+	-7.01639	0.00216	0.715	aaagttgtaag
MA2208.1	crc	5259	5269	+	-7.2623	0.00223	0.715	acgtttgtaat
MA2208.1	crc	6251	6261	-	-7.60656	0.00231	0.715	GGTTTCTCAAG
MA2208.1	crc	5179	5189	-	-7.70492	0.00234	0.715	TATTTTGCAAA
MA2208.1	crc	1189	1199	-	-7.7541	0.00235	0.715	TATTTCGCAGT
MA2208.1	crc	754	764	+	-8.16393	0.00245	0.715	acttttgcaaa
MA2208.1	crc	3191	3201	+	-8.21311	0.00246	0.715	agtttcgcgat
MA2208.1	crc	3667	3677	-	-8.4918	0.00251	0.715	ACTTTCTCAAT
MA2208.1	crc	635	645	+	-8.52459	0.00252	0.715	agtttcgtatg
MA2208.1	crc	605	615	-	-8.63934	0.00254	0.715	GGTTTTTCAAC
MA2208.1	crc	4402	4412	-	-9.09836	0.00261	0.721	TATTTTGTGAC
MA2208.1	crc	1626	1636	+	-10.6393	0.0028	0.755	cgtttcgcgag
MA2208.1	crc	742	752	-	-13.2951	0.00304	0.806	TTTGATGAAAT
MA2208.1	crc	5880	5890	-	-13.7213	0.00317	0.822	ATTGACGTAAA
MA2208.1	crc	3302	3312	+	-14.2295	0.00333	0.848	attgacgtatt
MA2208.1	crc	3795	3805	-	-14.623	0.00353	0.848	GCAGCTGCAAT
MA2208.1	crc	5382	5392	+	-14.6557	0.00355	0.848	gttgatttaac
MA2208.1	crc	6737	6747	+	-14.6885	0.00356	0.848	attgatgtcat
MA2208.1	crc	2364	2374	+	-14.9016	0.00373	0.848	gctgctccaat
MA2208.1	crc	5029	5039	-	-14.918	0.00376	0.848	TCTAATGTTAT
MA2208.1	crc	5268	5278	-	-14.918	0.00376	0.848	TGCAATGTAAT
MA2208.1	crc	4555	4565	+	-15	0.00385	0.848	tatcacgtgat
MA2208.1	crc	6166	6176	-	-15.0656	0.00391	0.848	TATGATGAACT
MA2208.1	crc	953	963	-	-15.2787	0.00409	0.848	TATGACTTTAT
MA2208.1	crc	6747	6757	+	-15.2787	0.00409	0.848	tatgacatcat
MA2208.1	crc	6097	6107	+	-15.3279	0.00413	0.848	ggttctgaaat
MA2208.1	crc	3627	3637	-	-15.3934	0.00421	0.848	CTTGATGTATT
MA2208.1	crc	1904	1914	-	-15.541	0.00439	0.848	ATTGCCGCAAT
MA2208.1	crc	5470	5480	-	-15.623	0.00445	0.848	GCTTAGGCAAA
MA2208.1	crc	1203	1213	+	-15.6393	0.00448	0.848	gcatacataat
MA2208.1	crc	2199	2209	-	-15.6393	0.00448	0.848	GGTTACATAGT
MA2208.1	crc	5598	5608	+	-15.6885	0.00451	0.848	tttgatataag
MA2208.1	crc	2053	2063	-	-15.7213	0.00453	0.848	GCTTCTGTACT
MA2208.1	crc	4933	4943	-	-15.7705	0.0046	0.848	CGCGACGGAAT
MA2208.1	crc	6828	6838	+	-15.8197	0.00468	0.848	tgtaatgcaaa
MA2208.1	crc	1720	1730	-	-15.9508	0.00482	0.848	AATGATGTCAA
MA2208.1	crc	307	317	-	-15.9836	0.00486	0.848	GCGAACGCAAG
MA2208.1	crc	5787	5797	+	-16.0492	0.00491	0.848	gatggtgtgac
MA2208.1	crc	6319	6329	-	-16.0984	0.00499	0.848	GGTTATTTCAT
MA2208.1	crc	6650	6660	-	-16.0984	0.00499	0.848	GCTTATATTAT
MA2208.1	crc	5512	5522	+	-16.1639	0.00508	0.848	cgtaacgtgat
MA2208.1	crc	827	837	-	-16.1967	0.00515	0.848	AGTGATTTTAT
MA2208.1	crc	2317	2327	-	-16.1967	0.00515	0.848	AGTAATATAAT
MA2208.1	crc	5124	5134	-	-16.1967	0.00515	0.848	ACTGATATTAT
MA2208.1	crc	1455	1465	-	-16.3443	0.00534	0.869	AATGATCGAAT
MA2208.1	crc	2394	2404	+	-16.4098	0.00542	0.871	ggtgttggaaa
MA2208.1	crc	5534	5544	-	-16.4426	0.00548	0.871	GGAAATGCAAG
MA2208.1	crc	4560	4570	+	-16.623	0.00572	0.899	cgtgatgtttt
MA2208.1	crc	4556	4566	-	-16.7049	0.00584	0.907	CATCACGTGAT
MA2208.1	crc	4140	4150	+	-16.7377	0.00591	0.908	aataatctaat
MA2208.1	crc	414	424	+	-16.8852	0.00616	0.921	gatgctgcgag
MA2208.1	crc	6318	6328	+	-16.9344	0.00627	0.921	tatgaaataac
MA2208.1	crc	6472	6482	+	-16.9672	0.0063	0.921	tcgtacgtcat
MA2208.1	crc	1741	1751	-	-16.9836	0.00634	0.921	AATGGGGTAAG
MA2208.1	crc	6577	6587	-	-16.9836	0.00634	0.921	GATGATGCCCG
MA2208.1	crc	836	846	-	-17.082	0.00651	0.924	TATGCTGTGAG
MA2208.1	crc	6118	6128	-	-17.0984	0.00653	0.924	ATTTGTGTAAT
MA2208.1	crc	48	58	-	-17.1311	0.00659	0.924	GATTCCGAAAG
MA2208.1	crc	4135	4145	+	-17.1475	0.00664	0.924	tattaaataat
MA2208.1	crc	1237	1247	+	-17.2131	0.00675	0.93	tcaaatgtaac
MA2208.1	crc	636	646	-	-17.2623	0.00686	0.932	GCATACGAAAC
MA2208.1	crc	5513	5523	-	-17.2951	0.0069	0.932	TATCACGTTAC
MA2208.1	crc	4243	4253	+	-17.3279	0.007	0.934	agaaatgcaat
MA2208.1	crc	1766	1776	-	-17.3607	0.00705	0.934	AAAGATGCAAA
MA2208.1	crc	6649	6659	+	-17.459	0.00722	0.947	tataatataag
MA2208.1	crc	2241	2251	+	-17.5246	0.00736	0.953	tgtgaagcacc
MA2208.1	crc	5834	5844	-	-17.623	0.00757	0.953	AATAGCGTAAG
MA2208.1	crc	20	30	-	-17.6393	0.00761	0.953	ACCCATGTAAG
MA2208.1	crc	1637	1647	-	-17.6885	0.00769	0.953	TTTATTGTAAT
MA2208.1	crc	1419	1429	+	-17.7213	0.00774	0.953	aataacgtcag
MA2208.1	crc	5016	5026	+	-17.7213	0.00774	0.953	ggttatgatac
MA2208.1	crc	614	624	+	-17.7705	0.00784	0.953	ccttacgaaaa
MA2208.1	crc	3177	3187	+	-17.7705	0.00784	0.953	tatgagtcaag
MA2208.1	crc	5164	5174	+	-17.8689	0.00807	0.954	agttgcgtagt
MA2208.1	crc	4194	4204	+	-17.918	0.00814	0.954	acttatgtaca
MA2208.1	crc	6080	6090	+	-17.918	0.00814	0.954	ttttatgtgag
MA2208.1	crc	4155	4165	+	-17.9344	0.00819	0.954	aatgagttaac
MA2208.1	crc	2690	2700	+	-18.0328	0.00839	0.954	cgaaatgcaat
MA2208.1	crc	5726	5736	-	-18.0328	0.00839	0.954	AGTCACATAAC
MA2208.1	crc	6729	6739	+	-18.0328	0.00839	0.954	agttatggatt
MA2208.1	crc	5295	5305	-	-18.0492	0.00844	0.954	TGGAATGCAAG
MA2208.1	crc	126	136	-	-18.0984	0.00852	0.954	ATTTATGCAAA
MA2208.1	crc	5936	5946	+	-18.1311	0.00859	0.954	gtgttcgtaat
MA2208.1	crc	5118	5128	+	-18.1475	0.00862	0.954	agttgcataat
MA2208.1	crc	5133	5143	+	-18.1967	0.00871	0.957	gtttttgaaat
MA2208.1	crc	3445	3455	+	-18.3607	0.00905	0.97	cgtggcgtatc
MA2208.1	crc	2227	2237	+	-18.4098	0.00915	0.97	aattgcgttat
MA2208.1	crc	3265	3275	-	-18.4262	0.00919	0.97	ACATATGTAGT
MA2208.1	crc	3760	3770	+	-18.4262	0.00919	0.97	acttatgttct
MA2208.1	crc	6219	6229	-	-18.4262	0.00919	0.97	ACATATGTTAT
MA2208.1	crc	5616	5626	-	-18.541	0.00945	0.983	GGGGTCCCAAT
MA2208.1	crc	3412	3422	+	-18.5738	0.00953	0.983	cataatgctat
MA2208.1	crc	6303	6313	-	-18.5738	0.00953	0.983	GGTATCGTACG
MA2208.1	crc	5508	5518	-	-18.6721	0.00975	0.998	CGTTACGTGCT
MA2208.1	crc	3923	3933	+	-18.7213	0.00986	1	ggcattgcaat
MA2208.1	crc	4044	4054	-	-18.7377	0.00993	1	AATTATTTAAA
